# A malaria parasite phospholipase facilitates efficient asexual blood stage egress

**DOI:** 10.1101/2023.03.13.532312

**Authors:** Abhinay Ramaprasad, Paul-Christian Burda, Konstantinos Koussis, James A Thomas, Emma Pietsch, Enrica Calvani, Steven A Howell, James I MacRae, Ambrosius P. Snijders, Tim-Wolf Gilberger, Michael J Blackman

## Abstract

Malaria parasite release (egress) from host red blood cells involves parasite-mediated membrane poration and rupture, thought to involve membrane-lytic effector molecules such as perforin-like proteins and/or phospholipases. With the aim of identifying these effectors, we disrupted the expression of two *Plasmodium falciparum* perforin-like proteins simultaneously and showed that they have no essential roles during blood stage egress. Proteomic profiling of parasite proteins discharged into the parasitophorous vacuole (PV) just prior to egress detected the presence in the PV of a lecithin:cholesterol acyltransferase (LCAT; PF3D7_0629300). Conditional ablation of LCAT resulted in abnormal egress and a reduced replication rate. Lipidomic profiles showed drastic changes in several phosphatidylserine and acylphosphatidylglycerol species during egress. We thus show that, in addition to its previously demonstrated role in liver stage merozoite egress, LCAT is required to facilitate efficient egress in asexual blood stage malaria parasites.

**Author Summary:** Malaria kills over half a million people every year worldwide. It is caused by a single-celled parasite called *Plasmodium falciparum* that grows and multiplies within a bounding vacuole, inside red blood cells of the infected individuals. Following each round of multiplication, the infected cell is ruptured in a process known as egress to release a new generation of parasites. Egress is required for the disease to progress and is orchestrated by the parasite. The parasite sends out various molecules to puncture and destroy the membranes of the vacuole and the red blood cell. However, little is known about these molecules. In this work, we set out to identify these molecules by using genetic and proteomics approaches. We screened the molecules the parasite sends out during egress and identified a parasite enzyme called LCAT present in the vacuole. Our experiments found that mutant parasites that were unable to make LCAT clumped together and could not escape the infected cell properly. As a result, we saw a reduction in the rate at which these parasites spread through the red blood cells. Taken together, our findings suggest that *P. falciparum* needs LCAT to efficiently break out of red blood cells.
