## Supplemental Table S1 for "A malaria parasite phospholipase facilitates efficient asexual blood stage egress"

### Sheet: Sheet1
Primer name	Sequence	Notes
PPLP1_1	GTTTTAAATGTATACGTTTGAATAATCG
PPLP1_2	GTCATTCCTTCTTCACTCAC
PPLP1_3	GGAAGACCTTTTAATGTGAACCC
PPLP1_4	GTTTACTCCTGACCATATGGTAG
PPLP1_gRNA01_F	ATTGTTTTAAAGCATTCTTAAATT
PPLP1_gRNA01_R	AAACAATTTAAGAATGCTTTAAAA
KK PLP gen For	GGTCTATGTATGAATATTGTCTC
PPLP2_5	GGACAAAATGAAATACTATCTAACGAATTG
PPLP2_6	CGTTTTTCCTTCGTGATGATATCATC
PPLP2_7	CATTAGCGTAGGAGAATATCTAGG
PPLP2_8	CCTATACCCGATATTTCACATATG
PPLP2_gRNA01_F	attgTTTTTCTAGATATTCACCAA
PPLP2_gRNA01_R	aaacTTGGTGAATATCTAGAAAAA
syn_PPLP1	GGAACTAATGAGAATATAAGAAGTATAGAAAAATATTCCAATGTTTTATGTAATAGTATATTATGTAAAAATGATAAAATTAGTTCATTTATAAATCAAAGAAAAAATGTAGATGATGATGATGAAAGTGAAAATGATGATATGTATGAATCTACTACAGgtatgtttataataaatataatacttaaatgtttttgtcaatagttttttttttttctttttttttttttttttttttttgcttatattatttatatattatacatgtgtatacatttttttttcatattttagCTGGGAGTTCATCTGAAACTGATAACGAATCTGATGAAGAAGAAAATGATAGTAGTGACAATAATAATTCTGATGAAGAACAAATTGAAAATAGTAACAATAATA…
syn_PPLP2	CGACCTGAACAGTTCAGGTGAAAATTACTTTGAGAATGATAAATTTATTGAAATAGAGTATCCAATAAAAAATAAAGATATTGATGAATATGAGGAAGGAATTAATCGAAACCATAAGGAAGAGGATAATAAAAATAGAACATATCATAGTAATGGGGAGGATAGTATTAAGAGTTTAAATTTTATAAAATATATGAATATGGATAAAGAAAAAAAAGGAAAGAAAAAAAGTTATAATAGAAAAAAAAAAGAAAATTATAACAATGACAATTATAATATAAATGATTCAGATCTGATTAATGTTTTAAAACAAGGAGATTATAGTCCAGATTGTGACACATGTAATAAAAATATAAATGGTCATATGAATAAAGGAAGGGGCATAAGAAGAAGAATGTA…
LCAT_gRNA01_F	ATTGtaataatagagatgaaattt
LCAT_gRNA01_R	AAACaaatttcatctctattatta
LCAT_gRNA02_F	ATTGatagagatgaaattttggta
LCAT_gRNA02_R	AAACtaccaaaatttcatctctat
syn_LCAT	GACAACAAAACGATTCGGTTGGACAACAAAATGATTATGTTGGACAACAAAACGATCCGGTTGGACAACAAAACGATCCGGTTGGACAACAAAACGATCCGGTTGGACAACAAAACGATTCGGTTGGACAACAAAATGATTATGTTGGACAACAAAACGATCCGGTTGGACAACAAAATGATTATGTTGGACAACAAAATGATTATGTTGGACAACAAAATGATCCGGTTGGACAACAAAACGATCCGGTTGGACAACAAAACGATCCGGTTGAACAAGAAGACAACGTTGGTATTGTAAAAAAGGAAAAAAAAGAAAAAATTATTGTAGAGAAAGAAAACGAAATAGGAGTAATTGAAAGAGAAAATATTTCTGGTGTAGAAGTAATTAATAAAGATA…
LCAT_1	ttaatttcgttttctggtacgtcttac
LCAT_2	ATGTCGTTCATGAACAGAGAGTC
LCAT_3	AGACAACGACGACGACAAC
LCAT_4	acatctgctctattacgataacattcag
LCAT_endo	catcattatcttcgttttctcctcgt
