## Supplemental Table S3 for "A malaria parasite phospholipase facilitates efficient asexual blood stage egress"

### Sheet: suppltable4
species	Class	peakarea_DMSO_1	peakarea_DMSO_2	peakarea_DMSO_3	peakarea_RAP_1	peakarea_RAP_2	peakarea_RAP_3
acylPG(16:0_18:1_16:0)	acylPG	9.3964e+08	1.12722e+09	1.05485e+09	5.95937e+08	1.10678e+09	1.07312e+09
acylPG(16:0_18:2_16:0)	acylPG	2.18269e+08	2.46431e+08	2.35624e+08	1.59133e+08	2.55797e+08	2.38229e+08
acylPG(16:0_20:4_16:0)	acylPG	9.00656e+07	9.92107e+07	9.18544e+07	6.52696e+07	1.01075e+08	9.72712e+07
acylPG(16:0_22:5_16:0)	acylPG	7.50754e+07	1.00437e+08	9.87567e+07	4.71755e+07	9.87121e+07	1.01109e+08
acylPG(18:0_18:1_16:0)	acylPG	5.46232e+08	6.39694e+08	6.12558e+08	3.46984e+08	6.38149e+08	5.98779e+08
acylPG(18:0_18:1_18:0)	acylPG	5.07663e+07	5.61945e+07	5.52103e+07	3.69463e+07	5.66515e+07	5.33126e+07
acylPG(18:0_18:2_18:1)	acylPG	2.75338e+08	3.09e+08	2.96065e+08	1.78226e+08	3.20629e+08	3.01939e+08
acylPG(18:0_18:3_18:1)	acylPG	1.36033e+08	1.58837e+08	1.52975e+08	9.43967e+07	1.64576e+08	1.60642e+08
acylPG(18:0_22:5_16:0)	acylPG	4.94864e+07	6.5066e+07	6.35608e+07	2.20028e+07	6.6258e+07	6.0349e+07
acylPG(18:1_18:1_16:0)	acylPG	1.0204e+09	1.20116e+09	1.16693e+09	6.40442e+08	1.25866e+09	1171754610
acylPG(18:1_18:1_18:0)	acylPG	2.2013e+08	2.51408e+08	2.41858e+08	1.38453e+08	2.60655e+08	2.39271e+08
acylPG(18:1_18:2_16:0)	acylPG	4.06083e+08	4.55582e+08	4.41723e+08	3.12999e+08	4.723e+08	468771336
Cer-NS(d18:1/22:0)	Cer-NS	5.40883e+07	4.31304e+07	2.93329e+07	3.37748e+07	4.1195e+07	2.9931e+07
Cer-NS(d18:1/24:0)	Cer-NS	2.10977e+08	1.12814e+08	1.45223e+08	1.32492e+08	1.02992e+08	1.48156e+08
Cer-NS(d18:1/24:1)	Cer-NS	2.12266e+08	1.03044e+08	1.81251e+08	1.10048e+08	9.32127e+07	1.67496e+08
DG(14:0_18:1)	DG	3.29517e+08	2.94962e+08	2.73302e+08	2.27494e+08	3.11431e+08	2.63781e+08
DG(15:0_18:1)	DG	1.70897e+08	1.66467e+08	1.66465e+08	1.88548e+08	1.76143e+08	1.62389e+08
DG(16:0_16:0)	DG	1066715342	1.00627e+09	1.026e+09	1126344064	1037865087	1.01184e+09
DG(16:0_18:0)	DG	5.88686e+08	5.80411e+08	5.87717e+08	6.48512e+08	5.91547e+08	5.80235e+08
DG(16:0_18:1)	DG	7.82366e+09	7.90184e+09	7568608281	7.47354e+09	7706183075	7344627099
DG(16:0_18:2)	DG	2.24502e+09	2.13694e+09	2.10782e+09	2.25425e+09	2124380183	2.06315e+09
DG(16:0_18:3)	DG	1.41777e+08	1.05825e+08	1.02035e+08	1.68556e+08	1.07544e+08	8.92138e+07
DG(16:0_20:5)	DG	2.90449e+07	3.48708e+07	4.20815e+07	5.4894e+07	3.73762e+07	4.88973e+07
DG(17:0_18:1)	DG	6.44605e+08	6.17189e+08	5.84279e+08	6.13148e+08	6.1197e+08	5.78479e+08
DG(17:1_18:1)	DG	2.62805e+08	2.43311e+08	2.22241e+08	2.50936e+08	2.62504e+08	2.32368e+08
DG(17:1_18:2)	DG	2.71153e+07	1.70001e+07	1.29055e+07	2.48961e+07	2.39217e+07	1.79382e+07
DG(18:0_20:4)	DG	2.79704e+08	3.00246e+08	2.58917e+08	2.06049e+08	2.86819e+08	2.63645e+08
DG(18:0_22:5)	DG	2.77407e+08	306624384	2.67088e+08	1.76304e+08	2.86889e+08	2.86002e+08
DG(18:1_18:1)	DG	8.41498e+09	8662639090	7.47366e+09	6554166998	8559823676	7823226757
DG(18:1_18:2)	DG	4.68064e+09	4719688097	4.3287e+09	4426511275	4.67776e+09	4395487579
DG(18:1_18:3)	DG	1.29951e+09	1303973500	1145451000	1.05052e+09	1261929765	1.17879e+09
DG(18:1_19:0)	DG	1.82877e+08	1.92876e+08	1.80307e+08	1.57992e+08	1.87372e+08	1.76906e+08
DG(18:1_20:3)	DG	5.07184e+08	5.68966e+08	4.62746e+08	3.76036e+08	5.27792e+08	4.99722e+08
DG(18:1_20:4)	DG	1.76717e+09	1.8547e+09	1.75096e+09	1651741060	1.734e+09	1796413242
DG(18:1_20:5)	DG	3.15255e+08	3.27086e+08	2.88595e+08	2.69709e+08	3.01095e+08	2.99283e+08
DG(18:1_22:5)	DG	7.44499e+08	8.4095e+08	7.51701e+08	6.0855e+08	7.78974e+08	7.73285e+08
DG(18:1_22:6)	DG	5.03767e+07	6.15163e+07	5.69083e+07	3.85286e+07	3.42767e+07	6.35443e+07
DG(18:2_18:3)	DG	7.18808e+07	5.84256e+07	6.37453e+07	1.3127e+08	6.5227e+07	5.88567e+07
DG(18:2_22:5)	DG	7.47409e+07	7.88228e+07	6.48517e+07	5.75332e+07	7.178e+07	7.01666e+07
PC(14:0_16:0)	PC	4565316579	4.57652e+09	4.56867e+09	3.74083e+09	4697771909	4525763769
PC(14:0_20:4)	PC	4.33934e+08	4.77792e+08	4.04274e+08	2.95986e+08	5.00209e+08	409368549
PC(15:0_16:0)	PC	2.30738e+09	2.31509e+09	2.34336e+09	2.23264e+09	2289367060	2.29808e+09
PC(15:0_18:1)	PC	8713975967	8403665932	8355128519	8.69166e+09	8460677192	8.5469e+09
PC(15:0_18:2)	PC	1.25027e+09	1281769961	1.21086e+09	1.02045e+09	1323566229	1250695712
PC(15:0_20:3)	PC	4.74672e+08	4.88997e+08	4.47096e+08	4.67257e+08	5.1869e+08	4.58229e+08
PC(16:0_16:0)	PC	3.28643e+10	3.28853e+10	34865965154	3.59053e+10	3.18671e+10	33549072944
PC(16:0_17:0)	PC	1819171506	1.72468e+09	1.89058e+09	2038510051	1744536459	1.87949e+09
PC(16:0_18:1)	PC	1.43667e+11	140000000000	146500000000	1.72667e+11	140500000000	144500000000
PC(16:0_18:2)	PC	4.01096e+10	39521673659	38984544661	40467859529	3.91737e+10	39548199849
PC(16:0_20:4)	PC	7.61417e+09	7.67574e+09	7.65895e+09	6320615873	7.89506e+09	7.65487e+09
PC(16:0_20:5)	PC	5.14474e+09	5928489430	5.43974e+09	3.75182e+09	5792830851	5.64051e+09
PC(16:0_22:5)	PC	13450219653	1.44675e+10	1.44349e+10	1.41538e+10	13758272787	14466652457
PC(16:0_22:6)	PC	3.58309e+09	4010816790	4.13816e+09	2937655435	3.89917e+09	4058445192
PC(17:0_18:1)	PC	1.09223e+10	1.08551e+10	10581155813	9.97889e+09	1.1148e+10	10982026918
PC(17:0_18:2)	PC	1.75451e+09	1705200549	1.77628e+09	1893541902	1.82883e+09	1.81053e+09
PC(18:0_18:3)	PC	1.95676e+10	1.99995e+10	1.97827e+10	2.00152e+10	1.99913e+10	19837854432
PC(18:0_20:4)	PC	5.37657e+09	5.36986e+09	5.4476e+09	5.74669e+09	5270670765	5452085287
PC(18:1_18:1)	PC	4.24633e+10	42020521559	4.25449e+10	42996385534	42714812087	43477226624
PC(18:1_22:5)	PC	1512553366	1.67273e+09	1684008637	1.49599e+09	1634300833	1.68286e+09
PE(15:0_18:1)	PE	2.22977e+08	2.13582e+08	2.16809e+08	1.72756e+08	2.21601e+08	203337117
PE(16:0_16:0)	PE	4.5002e+08	3.80016e+08	4.66654e+08	4.58971e+08	3.92659e+08	4.16037e+08
PE(16:0_16:1)	PE	5.35974e+08	4.94989e+08	4.97419e+08	4.04771e+08	5.34219e+08	4.46736e+08
PE(16:0_18:0)	PE	2.71557e+08	2.66955e+08	2.86968e+08	2.05043e+08	2.65265e+08	270178714
PE(16:0_18:1)	PE	10379827110	1.02382e+10	10810120561	1.00662e+10	1.03306e+10	1.03496e+10
PE(16:0_18:2)	PE	3042670658	3.03756e+09	2.97628e+09	2.41421e+09	3.03099e+09	2915689068
PE(16:0_18:3)	PE	1.07818e+09	1.06205e+09	1.03406e+09	7.80759e+08	1.11243e+09	1.00157e+09
PE(16:0_20:4)	PE	1302962611	1.32268e+09	1.29818e+09	9.80435e+08	1.25325e+09	1283934366
PE(16:0_20:5)	PE	8.32381e+08	8.93623e+08	8.98102e+08	5.52699e+08	8.92397e+08	8.84595e+08
PE(17:0_18:1)	PE	7.10857e+08	7.01341e+08	6.64551e+08	5.49599e+08	7.3227e+08	682381628
PE(18:0_18:1)	PE	5.97746e+09	5.92547e+09	5.82929e+09	4741184520	5981424591	5.81532e+09
PE(18:0_20:3)	PE	3.47521e+08	3.85429e+08	3.46304e+08	2.16856e+08	367274176	3.62561e+08
PE(18:0_20:4)	PE	1.28392e+09	1322921593	1.20712e+09	9.18585e+08	1.31271e+09	1188703463
PE(18:0_22:5)	PE	1.18155e+09	1281472326	1.20146e+09	8.40969e+08	1284270461	1201708650
PE(18:1_18:1)	PE	5.28828e+09	5.22264e+09	5.25371e+09	4.20881e+09	5.39117e+09	5299447518
PE(18:1_18:2)	PE	1.78897e+09	1.71499e+09	1.81949e+09	1573482841	1.83793e+09	1829626747
PE(18:1_20:4)	PE	1982836544	2.07063e+09	2068051026	1562505287	2010091224	2071062555
PE(32:2)	PE	7.23038e+07	6.68887e+07	6.25212e+07	5.10682e+07	6.75883e+07	5.84541e+07
PE(36:5)	PE	4.82476e+07	4.70128e+07	4.19206e+07	3.21243e+07	4.19253e+07	4.46929e+07
PG(16:0_18:1)	PG	1.12323e+09	1.28382e+09	1.15701e+09	7.34027e+08	1.25841e+09	1.22358e+09
PG(16:0_18:2)	PG	2.23385e+08	2.6037e+08	2.29481e+08	1.55366e+08	2.6096e+08	2.31774e+08
PG(18:1_18:1)	PG	1.32634e+09	1.46867e+09	1397179069	9.62631e+08	1.52664e+09	1.4124e+09
PG(18:1_18:2)	PG	5.2637e+08	6.15073e+08	5.43811e+08	3.61299e+08	6.2171e+08	5.62317e+08
PG(18:1_20:4)	PG	7.79749e+07	1.04367e+08	9.26332e+07	5.11135e+07	1.04603e+08	8.91441e+07
PG(34:3)	PG	2.78058e+07	2.99132e+07	2.78093e+07	2.01938e+07	3.15097e+07	2.81233e+07
PG(40:6)	PG	8.14809e+07	1.09165e+08	8.58067e+07	3.67326e+07	1.01261e+08	9.66239e+07
PI(34:1)	PI	1.49897e+08	1.83442e+08	1.74818e+08	1.28373e+08	1.91329e+08	1.92974e+08
PI(36:1)	PI	7.49389e+08	8.89321e+08	877041721	6.24622e+08	9.37807e+08	9.79864e+08
PI(36:2)	PI	3.82714e+08	4.35828e+08	4.1574e+08	2.95858e+08	465136039	474554997
PI(36:3)	PI	3.40063e+07	3.92322e+07	3.99775e+07	2.67896e+07	4.62169e+07	4.36757e+07
Plasmanyl-LPC(O-16:1)	Plasmanyl-LPC	2.21073e+07	2.49643e+07	2.15836e+07	1.63381e+07	2.29202e+07	2.20343e+07
Plasmenyl-PE(P-16:0/22:5)	Plasmenyl-PE	1.00676e+08	1.12341e+08	1.08733e+08	9.78382e+07	1.09173e+08	1.19607e+08
Plasmenyl-PE(P-18:0/20:4)	Plasmenyl-PE	4.59985e+08	4.09138e+08	2.64124e+08	2.7472e+08	4.17217e+08	2.72265e+08
Plasmenyl-PE(P-18:0/22:4)	Plasmenyl-PE	1.19807e+08	7.64851e+07	4.96173e+06	6.90296e+07	7.9517e+07	5.93558e+06
PS(16:0_18:1)	PS	309306245	3.2161e+08	3.28008e+08	2.71784e+08	3.47907e+08	3.52116e+08
PS(18:0_18:1)	PS	9.18004e+08	9.65848e+08	1.00556e+09	8.41901e+08	1.05827e+09	1.07438e+09
PS(18:0_20:4)	PS	3.44461e+08	3.35451e+08	2.66013e+08	2.83002e+08	3.59906e+08	2.39788e+08
PS(18:0_20:5)	PS	9.94189e+07	1.08431e+08	1.05941e+08	8.68738e+07	1.15003e+08	1.12181e+08
PS(18:0_22:5)	PS	6.91269e+07	1.22543e+08	1.17265e+08	5.83002e+07	1.41462e+08	9.82013e+07
PS(18:0_22:6)	PS	1.01788e+08	1.41569e+08	2.98565e+08	6.54259e+07	1.57261e+08	3.10935e+08
PS(18:1_18:1)	PS	7.60336e+08	8.18946e+08	8.4376e+08	6.44478e+08	8.95461e+08	8.46534e+08
SM(d18:1/16:0)	SM	6.02262e+09	5632213799	5129313654	3.57395e+09	5.3888e+09	5.35566e+09
SM(d18:1/24:1)	SM	3.82986e+09	4116947621	3957098955	2614674619	4.04535e+09	3942257306
TG(12:0_16:0_8:0)	TG	1.84365e+06	1.59578e+06	1.65644e+06	2.93848e+06	1.4752e+06	1.6565e+06
TG(15:0_16:0_20:4)	TG	3.5039e+07	3.06714e+07	2.58244e+07	1.97852e+07	3.53297e+07	2.65726e+07
TG(16:0_16:1_18:3)	TG	1.82258e+08	1.71621e+08	136799489	1.19698e+08	1.87801e+08	1.36911e+08
TG(16:0_18:2_18:3)	TG	4.5635e+08	4.46419e+08	3.59986e+08	3.03908e+08	479687858	3.6837e+08
TG(16:0_18:2_20:5)	TG	3.8837e+08	4.27343e+08	3.47666e+08	2.53726e+08	4.36712e+08	3.56238e+08
TG(16:0_18:3_22:6)	TG	1.00308e+08	1.16602e+08	9.41177e+07	6.04606e+07	1.17624e+08	9.80528e+07
TG(18:1_18:2_18:3)	TG	5.02456e+08	4.87627e+08	3.96165e+08	3.20365e+08	5.24996e+08	4.19458e+08
TG(18:1_18:2_20:5)	TG	4.98876e+08	5.57381e+08	456300699	3.16619e+08	5.60843e+08	4.80158e+08
TG(18:2_18:2_22:6)	TG	6.95164e+07	8.66304e+07	7.29074e+07	4.17857e+07	8.53044e+07	7.58847e+07
