## Supplemental Table S4 for "A malaria parasite phospholipase facilitates efficient asexual blood stage egress"

### Sheet: suppltable4
species	Class	peakarea_DMSO_C2_1	peakarea_DMSO_C2_2	peakarea_DMSO_C2_3	peakarea_DMSO_C2_4	peakarea_DMSO_C2_5	peakarea_DMSO_C2_6	peakarea_DMSO_noC2_1	peakarea_DMSO_noC2_2	peakarea_DMSO_noC2_3	peakarea_DMSO_noC2_4	peakarea_DMSO_noC2_5	peakarea_DMSO_noC2_6	peakarea_RAP_C2_1	peakarea_RAP_C2_2	peakarea_RAP_C2_3	peakarea_RAP_C2_4	peakarea_RAP_C2_5	peakarea_RAP_C2_6	peakarea_RAP_noC2_1	peakarea_RAP_noC2_2	peakarea_RAP_noC2_3	peakarea_RAP_noC2_4	peakarea_RAP_noC2_5	peakarea_RAP_noC2_6
AcCar(18:0)	AcCar	1.51424e+06	1.70805e+06	1.28859e+06	1.74629e+06	1.63564e+06	1.79347e+06	1.29392e+06	1.06175e+06	1.41018e+06	1.4715e+06	1.4522e+06	1.31873e+06	1.70885e+06	1.70254e+06	1.6794e+06	1.82766e+06	1.71295e+06	1.40929e+06	1.42714e+06	887424	1.32048e+06	1.59897e+06	1.06949e+06	1.69765e+06
AcCar(18:1)	AcCar	380137	666725	275444	707483	590497	681464	72788.6	152416	346571	270848	620076	226220	547422	91985.3	485377	725581	178191	187159	208127	209044	78718	420058	66675.4	443723
BMP(16:0_22:5)	BMP	2.10184e+07	1.9228e+07	1.05388e+07	1.54256e+07	1.62124e+07	1.53808e+07	1.53108e+07	1.15126e+07	1.52715e+07	1.29189e+07	1.45594e+07	1.66954e+07	9.44162e+06	1.15042e+07	8.66203e+06	1.19352e+07	1.32591e+07	1.54728e+07	1.32684e+07	1.20647e+07	1.44517e+07	1.44055e+07	1.3621e+07	1.384e+07
DG(17:1_18:1)	DG	7.03846e+06	6.75214e+06	5.77339e+06	7.22685e+06	7.15686e+06	6.7546e+06	5.41428e+06	5.49987e+06	5.44775e+06	5.84442e+06	6.18747e+06	7.10388e+06	7.09477e+06	7.52081e+06	7.05981e+06	5.62286e+06	7.56042e+06	7.32392e+06	5.15384e+06	5.68535e+06	5.29821e+06	4.57992e+06	5.47133e+06	5.58877e+06
DG(18:0_20:5)	DG	4.95545e+06	6.69096e+06	6.25558e+06	5.59661e+06	6.24882e+06	6.73943e+06	4.61611e+06	4.39459e+06	4705020	6.00699e+06	4.70184e+06	4.85808e+06	3.82833e+06	4.83236e+06	1.52823e+06	2.54159e+06	3.31918e+06	3.30043e+06	3.24275e+06	2.54142e+06	3.07839e+06	2.50244e+06	1.61905e+06	3.92463e+06
acylPG(16:0_20:2_16:0)	acylPG	5.68462e+07	5.41778e+07	5.25053e+07	5.76996e+07	5.50703e+07	5.44832e+07	3.7866e+07	3.69946e+07	3.79125e+07	3.89664e+07	4.04125e+07	4.03973e+07	5.38608e+07	5.59477e+07	5.70277e+07	5.67329e+07	5.61097e+07	5.38747e+07	4.47133e+07	3.97778e+07	4.16603e+07	3.94003e+07	3.70626e+07	4.07717e+07
acylPG(16:0_20:3_16:0)	acylPG	2.58994e+07	2.50983e+07	2.47014e+07	2.56306e+07	2.49542e+07	2.57978e+07	1.75902e+07	1.46426e+07	1.65897e+07	1.67286e+07	1.82473e+07	1.65825e+07	2.36929e+07	2.48181e+07	2.39884e+07	2.51777e+07	2.53655e+07	2.53484e+07	2.04941e+07	1.76869e+07	1.76437e+07	1.39028e+07	1.45821e+07	1.70267e+07
acylPG(16:0_18:1_16:0)	acylPG	4.72693e+07	4.7238e+07	4.43823e+07	4.98649e+07	4.69522e+07	4.5666e+07	3.29988e+07	3.16328e+07	3.26631e+07	3.38944e+07	3.55184e+07	3.34571e+07	4.77461e+07	4.95253e+07	4.85519e+07	49542607	4.89155e+07	4.66126e+07	3.99892e+07	3.7055e+07	3.46621e+07	3.44339e+07	3.37503e+07	3.53324e+07
acylPG(18:0_18:2_18:1)	acylPG	1.35102e+07	7.18625e+06	9.41085e+06	8.95516e+06	9.14276e+06	7.81581e+06	4.35081e+06	4.94816e+06	3.50558e+06	4.46007e+06	2.86066e+06	7.26012e+06	1.18614e+07	1.21873e+07	8.46027e+06	8.61584e+06	1.04861e+07	9.10294e+06	3.5602e+06	3.62202e+06	1.87733e+06	2.4913e+06	2.11347e+06	3.19498e+06
acylPG(18:0_18:1_16:0)	acylPG	3.63969e+07	3.68999e+07	3.40715e+07	3.84717e+07	3.67323e+07	3.58249e+07	2.73761e+07	2.52557e+07	2.53497e+07	2.73983e+07	2.8871e+07	2.82903e+07	3.68335e+07	3.62957e+07	3.84877e+07	3.77325e+07	3.75262e+07	3.51028e+07	2.97809e+07	2.86152e+07	2.76708e+07	2.64344e+07	2.61612e+07	2.82636e+07
PC(15:0_18:1)	PC	4.88664e+07	3.98461e+07	4.39379e+07	4.31086e+07	3.81876e+07	4.04101e+07	3.9159e+07	3.64201e+07	4.13992e+07	3.49599e+07	3.62991e+07	4.2205e+07	4.35903e+07	4.65779e+07	4.55503e+07	4.19326e+07	4.58931e+07	4.61233e+07	3.98635e+07	3.94535e+07	3.97786e+07	3.5559e+07	3.78146e+07	3.63985e+07
PC(15:0_16:0)	PC	2.26776e+08	2.18946e+08	2.09385e+08	2.2978e+08	2.14504e+08	2.19407e+08	2.12855e+08	1.90832e+08	2.19202e+08	2.05171e+08	2.05254e+08	2.2323e+08	2.10267e+08	2.19167e+08	2.19372e+08	2.23312e+08	2.21843e+08	2.17928e+08	2.13353e+08	2.18476e+08	2.12954e+08	1.97244e+08	1.98771e+08	2.09364e+08
PC(16:0_16:0)	PC	2.34285e+08	215526193	2.3309e+08	2.26304e+08	2.09132e+08	2.19251e+08	2.30675e+08	2.09872e+08	2.29048e+08	2.05918e+08	209496509	2.30135e+08	2.30249e+08	243217609	2.39632e+08	2.20745e+08	238831266	2.3671e+08	2.13155e+08	2.16191e+08	2.21781e+08	1.98753e+08	2.18509e+08	2.04739e+08
PC(16:0_20:4)	PC	4.06976e+07	3.34725e+07	3.33086e+07	3.2963e+07	3.12547e+07	3.53733e+07	3.56237e+07	3.37871e+07	3.6566e+07	2.98698e+07	3.18385e+07	3.85082e+07	2.63402e+07	2.96555e+07	2.50316e+07	3.17752e+07	3.02332e+07	3.33574e+07	3.30322e+07	3.02492e+07	3.22935e+07	2.82545e+07	3.16094e+07	3.09372e+07
PC(16:0_18:0)	PC	7.03263e+07	6.00194e+07	6.6574e+07	6.66197e+07	5.79284e+07	6.0871e+07	6.75823e+07	5.87784e+07	6.55423e+07	5.78216e+07	5.58023e+07	6.57253e+07	6.1212e+07	6.83935e+07	6.55969e+07	6.14361e+07	6.83584e+07	6.47625e+07	5.79104e+07	5.74772e+07	5.91203e+07	5.25227e+07	6.01911e+07	5.53326e+07
PC(16:0_18:2)	PC	2.54201e+08	2.20986e+08	2.33745e+08	2.24015e+08	2.11553e+08	2.2814e+08	2.30803e+08	2.11011e+08	2.3461e+08	2.05307e+08	2.04512e+08	2.41287e+08	2.15554e+08	2.31755e+08	2.17173e+08	2.1835e+08	2.43258e+08	241875923	2.1665e+08	2.12748e+08	2.21945e+08	2.00686e+08	2.20612e+08	1.99608e+08
PC(16:0_18:3)	PC	2.36972e+07	2.07058e+07	2.01683e+07	1.99275e+07	1.98398e+07	2.13281e+07	2.13326e+07	1.95458e+07	2.15999e+07	1.88022e+07	1.93683e+07	2.14683e+07	1.85854e+07	1.97663e+07	1.61811e+07	2.0409e+07	2.20259e+07	2.21737e+07	2.07332e+07	1.91598e+07	2.07718e+07	1.85893e+07	2.33361e+07	1.97494e+07
PC(18:0_20:4)	PC	1.18462e+07	1.07687e+07	1.00524e+07	1.06146e+07	1.06005e+07	1.1267e+07	1.1575e+07	1.05002e+07	1.20301e+07	1.11283e+07	1.10273e+07	1.10563e+07	8.08092e+06	8.53702e+06	7.38412e+06	9.46186e+06	9.65535e+06	9.79231e+06	1.01616e+07	9.72475e+06	9.37384e+06	9.5379e+06	1.02823e+07	9.71585e+06
PC(18:1_18:1)	PC	2.43589e+08	2.1494e+08	2.35093e+08	2.29364e+08	2.10222e+08	2.18274e+08	2.35994e+08	2.17495e+08	2.36151e+08	2.12097e+08	2.09483e+08	2.3666e+08	2.23505e+08	2.37657e+08	2.25583e+08	2.16964e+08	2.37262e+08	2.31825e+08	2.18012e+08	2.16881e+08	221484347	2.00548e+08	2.21485e+08	2.05711e+08
PE(16:0_18:3)	PE	3.44315e+07	2.70835e+07	2.97963e+07	2.96924e+07	2.75172e+07	3.20457e+07	3.00439e+07	2.86699e+07	3.1506e+07	2.78672e+07	2.84322e+07	3.4578e+07	2.40117e+07	2.88152e+07	2.55824e+07	2.98992e+07	3.06897e+07	3.04092e+07	3.10275e+07	2.91705e+07	3.02163e+07	2.81215e+07	2.94314e+07	2.99476e+07
PE(16:0_20:5)	PE	7.53948e+07	6.2089e+07	5.89326e+07	6.62522e+07	6.60004e+07	7.68499e+07	7.3355e+07	7.23919e+07	7.43087e+07	7.65515e+07	7.41727e+07	8.06704e+07	3.70528e+07	5.01384e+07	3.92359e+07	6.42071e+07	5.87505e+07	6.15748e+07	7.24818e+07	6.48424e+07	6.96504e+07	6.8898e+07	6.86945e+07	7.32946e+07
PE(16:0_20:4)	PE	44231946	3.59809e+07	3.61906e+07	3.81606e+07	3.41966e+07	3.99365e+07	4.0425e+07	3.80557e+07	4.37658e+07	3.84434e+07	3.77692e+07	4.49904e+07	2.49839e+07	3.10644e+07	2.58224e+07	3.48424e+07	3.61313e+07	3.6473e+07	3.92587e+07	3.50488e+07	3.72906e+07	3.46316e+07	3.69427e+07	3.71769e+07
PE(16:0_18:2)	PE	1.17281e+08	9.52552e+07	1.0542e+08	1.11277e+08	9.56085e+07	1.06106e+08	1.06518e+08	1.01088e+08	1.1049e+08	1.01276e+08	9.94129e+07	1.19446e+08	8.88613e+07	1.05237e+08	9.82177e+07	1.05111e+08	112591135	1.08021e+08	1.08462e+08	1.03901e+08	1.06444e+08	9.74558e+07	1.01132e+08	1.02363e+08
PE(16:0_18:1)	PE	3.51483e+08	2.94691e+08	3.40105e+08	3.41273e+08	3.06661e+08	3.23989e+08	3.26536e+08	3.20953e+08	3.3747e+08	3.11294e+08	3.09652e+08	3.55101e+08	3.22771e+08	3.54112e+08	3.41198e+08	3.23966e+08	3.62734e+08	3.45064e+08	3.33978e+08	3.25824e+08	3.30078e+08	3.07987e+08	3.27527e+08	3.20049e+08
PE(16:0_22:4)	PE	5.10587e+07	2.88744e+07	4.62961e+07	5.7283e+07	4.63331e+07	6.35696e+07	3.43252e+07	3.89508e+07	2.1393e+07	3.29602e+07	22778793	5.44017e+07	2.52845e+07	3.20057e+07	3.13983e+07	5.77239e+07	4.38056e+07	5.52681e+07	4.85154e+07	4.55967e+07	3.27729e+07	4.20826e+07	3.7175e+07	3.89085e+07
PE(17:0_18:1)	PE	4.70266e+07	4.11523e+07	4.30297e+07	4.97502e+07	4.52876e+07	4.69543e+07	3.98398e+07	3.91374e+07	4.04285e+07	4.00842e+07	4.10941e+07	4.50052e+07	4.22869e+07	4.38034e+07	4.45064e+07	4.67396e+07	4.663e+07	4.59611e+07	4.27366e+07	4.40066e+07	4.36497e+07	4.21199e+07	4.12387e+07	4.41438e+07
PE(18:0_18:1)	PE	1.76206e+08	1.48812e+08	1.72526e+08	1.74479e+08	1.56495e+08	1.63096e+08	1.42643e+08	1.36518e+08	1.43743e+08	1.34483e+08	1.33899e+08	1.57372e+08	1.61727e+08	1.76318e+08	1.6852e+08	1.70669e+08	1.80957e+08	1.72816e+08	1.4326e+08	1.37592e+08	1.37987e+08	1.3284e+08	1.36395e+08	1.40015e+08
PE(18:0_20:4)	PE	4.69752e+07	3.60338e+07	3.81382e+07	4.01421e+07	3.62738e+07	4.10041e+07	3.30032e+07	3.13731e+07	3.25879e+07	3.15155e+07	3.11827e+07	3.91665e+07	2.67217e+07	3.39507e+07	2.78758e+07	3.69037e+07	3.79474e+07	3.88258e+07	3.40846e+07	3.14208e+07	3.40357e+07	3.20584e+07	33825567	3.36751e+07
PE(18:1_18:1)	PE	517284545	4.3104e+08	4.54276e+08	5.11554e+08	4.55052e+08	4.73357e+08	396004829	3.82716e+08	4.01026e+08	3.94369e+08	4.08627e+08	4.6148e+08	3.7914e+08	4.47202e+08	4.22519e+08	4.84578e+08	4.87104e+08	4.64359e+08	4.14424e+08	416269272	4.11826e+08	3.97816e+08	3.93334e+08	4.37336e+08
PE(18:1_18:2)	PE	3.16281e+08	2.79918e+08	2.73965e+08	3.14271e+08	2.95537e+08	3.10293e+08	2.68203e+08	2.63824e+08	2.71547e+08	2.74916e+08	2.69705e+08	3.02738e+08	2.247e+08	2.66537e+08	2.45453e+08	2.93203e+08	2.89358e+08	2.95996e+08	2.84287e+08	2.61365e+08	2.7679e+08	2.81834e+08	2.62626e+08	3.05641e+08
PG(18:1_18:1)	PG	9.593e+07	9.36804e+07	7.80367e+07	8.77366e+07	8.07005e+07	8.40271e+07	9.65336e+07	8.68201e+07	9.52014e+07	8.07536e+07	8.57628e+07	9.44294e+07	9.00806e+07	9.03599e+07	8.7268e+07	8.44464e+07	8.97115e+07	9.11411e+07	8.88662e+07	9.09064e+07	9.779e+07	8.46777e+07	9.00887e+07	7.90318e+07
PG(18:1_18:2)	PG	2.72002e+07	2.54513e+07	2.06789e+07	2.32403e+07	2.24096e+07	2.35395e+07	2.80818e+07	2.52772e+07	2.78303e+07	2.27046e+07	2.43782e+07	2.67832e+07	2.19047e+07	2.36961e+07	2.05574e+07	2.27798e+07	2.30437e+07	2.50778e+07	2.51188e+07	2.46434e+07	2.7317e+07	2.41337e+07	2.65188e+07	2.3702e+07
Plasmenyl-PE(P-16:0/22:5)	Plasmenyl-PE	1.48124e+07	1.07119e+07	1.04301e+07	1.13616e+07	1.24525e+07	1.57781e+07	1.00503e+07	1.37999e+07	1.48609e+07	1.10372e+07	1.44747e+07	1.57276e+07	5.62258e+06	6.43473e+06	5.65817e+06	1.19895e+07	7.98002e+06	1.17524e+07	1.36673e+07	1.00566e+07	1.21972e+07	1.34348e+07	1.20843e+07	1.27596e+07
Plasmenyl-PE(P-18:0/22:5)	Plasmenyl-PE	7.87112e+06	4.03931e+06	5.79259e+06	6.35417e+06	6.24012e+06	6.03783e+06	6.99499e+06	6.32898e+06	6.32748e+06	5.20946e+06	4.75342e+06	7.54097e+06	2.82003e+06	4.98969e+06	3.35946e+06	5.43255e+06	6.50806e+06	6.39204e+06	6.73611e+06	5.01238e+06	6.59762e+06	5.53547e+06	6.68753e+06	5.88577e+06
Plasmenyl-PE(P-16:0/22:4)	Plasmenyl-PE	3.281e+06	1.56942e+06	2.24585e+06	2.45576e+06	2.25996e+06	2.76859e+06	2.21555e+06	2.43553e+06	2.57404e+06	2.17723e+06	2.29887e+06	3.00297e+06	1.1352e+06	1.71123e+06	1.30604e+06	2.27693e+06	2.18941e+06	2.41057e+06	2.46233e+06	2.15908e+06	2.42178e+06	2.12943e+06	2.04401e+06	2.56249e+06
Plasmenyl-PE(P-18:0/20:4)	Plasmenyl-PE	2.746e+07	2.11369e+07	2.11981e+07	2.47118e+07	2.34015e+07	2.71488e+07	2.47021e+07	2.31962e+07	2.29203e+07	2.3154e+07	2.34174e+07	2.69828e+07	1.39181e+07	1.92783e+07	1.51447e+07	2.41505e+07	2.08911e+07	2.25955e+07	2.36735e+07	2.05893e+07	2.42721e+07	2.39179e+07	2.19244e+07	2.6619e+07
Plasmenyl-PE(P-16:0/18:1)	Plasmenyl-PE	4.78435e+06	3.94741e+06	3.80043e+06	4.50576e+06	3.7859e+06	4.34758e+06	3.58284e+06	3.31675e+06	4.04349e+06	4.02652e+06	3.7417e+06	4.52272e+06	3.80421e+06	4.18688e+06	4.12747e+06	4.68535e+06	4.05144e+06	4.33155e+06	4.3336e+06	3.99214e+06	3.81116e+06	4.00414e+06	3.72794e+06	3.74733e+06
Plasmenyl-PC(P-16:1/18:1)	Plasmenyl-PC	1.62348e+07	1.67879e+07	1.25105e+07	1.66879e+07	1.40261e+07	1.56657e+07	1.26641e+07	1.1719e+07	1.66699e+07	1.19593e+07	1.36786e+07	1.41086e+07	1.01574e+07	1.29042e+07	1.0926e+07	1.58123e+07	1.5598e+07	1.37426e+07	1.39448e+07	1.13571e+07	1.58736e+07	1.48094e+07	1.21774e+07	1.53567e+07
Plasmenyl-PE(P-16:0/20:4)	Plasmenyl-PE	4.47696e+06	2.88701e+06	3.30327e+06	3.85523e+06	3.45078e+06	3.48532e+06	3.2531e+06	3.5295e+06	3.86775e+06	3.23506e+06	3.44298e+06	4.19606e+06	1.61183e+06	2.37757e+06	2.01328e+06	3.45753e+06	2.97161e+06	3.30383e+06	3.31263e+06	3.21651e+06	3.35698e+06	2.6966e+06	3.23892e+06	2.96101e+06
PS(16:0_18:1)	PS	1.13105e+07	8.92302e+06	7.29009e+06	1.06978e+07	9.26822e+06	1.03084e+07	1.49159e+07	1.2002e+07	1.40259e+07	1.11613e+07	1.02908e+07	1.27864e+07	7.41209e+06	9.37311e+06	7.49965e+06	1.06932e+07	1.18254e+07	1.05468e+07	1.81095e+07	1.63939e+07	1.37782e+07	1.05954e+07	1.1857e+07	1.63803e+07
PS(18:0_22:4)	PS	4.09049e+06	2.43132e+06	1.5413e+06	3.1203e+06	2.76695e+06	2.54628e+06	4.87326e+06	3.74609e+06	4.63769e+06	3.71941e+06	3.01236e+06	3.66272e+06	1.97217e+06	2.31242e+06	1.56324e+06	2.38532e+06	2.71398e+06	2.97044e+06	5.74123e+06	4.51538e+06	3.75485e+06	2.98838e+06	3.12874e+06	4.81149e+06
PS(18:0_20:4)	PS	2.73088e+07	2.18597e+07	1.39776e+07	2.18081e+07	1.97736e+07	2.34927e+07	2.9438e+07	2.48007e+07	2.91541e+07	2.08199e+07	2.2115e+07	2.64409e+07	1.02378e+07	1.65399e+07	1.11609e+07	1.88978e+07	2.41754e+07	1.96882e+07	3.84986e+07	3.08846e+07	2.79759e+07	2.53909e+07	2.47613e+07	3.47954e+07
PS(18:0_22:5)	PS	1.17205e+07	1.11543e+07	6.16162e+06	1.1806e+07	9.95997e+06	1.31241e+07	1.52001e+07	1.14169e+07	1.53982e+07	1.15447e+07	1.19189e+07	1.34624e+07	5.10646e+06	6.92349e+06	4.25635e+06	1.091e+07	1.11585e+07	9.9872e+06	1.80744e+07	1.58679e+07	1.33165e+07	1.15027e+07	1.18399e+07	1.72201e+07
PS(18:0_20:3)	PS	6.25794e+06	3.78723e+06	3.00605e+06	5.84446e+06	3.86881e+06	5.27624e+06	6.93635e+06	5.34869e+06	7.43977e+06	5.43057e+06	4.08703e+06	5.58808e+06	3.40697e+06	4.83983e+06	2.24749e+06	5.04565e+06	4.29915e+06	5.5095e+06	9.10794e+06	7.24609e+06	7.84056e+06	4.64612e+06	6.04336e+06	1.03815e+07
PS(18:0_18:2)	PS	5.37231e+07	4.34966e+07	2.91837e+07	4.87306e+07	4.50094e+07	4.77704e+07	7.28074e+07	5.68169e+07	6.80357e+07	5.17783e+07	5.19935e+07	56120365	3.51245e+07	3.84848e+07	2.99108e+07	4.58879e+07	5.05634e+07	4.4256e+07	8.33126e+07	7.55361e+07	6.2769e+07	5.45539e+07	5.51617e+07	8.15417e+07
PS(18:0_18:1)	PS	1.03708e+08	9.02098e+07	5.74784e+07	9.27675e+07	7.95709e+07	9.75836e+07	1.29803e+08	9.48131e+07	1.11271e+08	9.80316e+07	9.11719e+07	9.98722e+07	7.69291e+07	7.05568e+07	6.44302e+07	8.85908e+07	9.62914e+07	8.68234e+07	1.42166e+08	1.3754e+08	1.11853e+08	8.89039e+07	9.23742e+07	1.34719e+08
SM(d18:1/16:0)	SM	2.16029e+08	2.21033e+08	2.10178e+08	2.36002e+08	2.06997e+08	2.20748e+08	1.89831e+08	1.73874e+08	1.95753e+08	1.86539e+08	2.0217e+08	2.0417e+08	2.20149e+08	2.13913e+08	219370589	2.26483e+08	2.18086e+08	2.12227e+08	1.86647e+08	2.02261e+08	1.91062e+08	1.82515e+08	1.77609e+08	1.88363e+08
TG(14:0_18:1_18:2)	TG	1.69949e+07	1.48972e+07	1.52845e+07	1.66046e+07	1.48439e+07	1.4383e+07	1.56085e+07	1.43546e+07	1.51503e+07	1.3514e+07	1.40433e+07	1.40682e+07	1.37149e+07	1.64524e+07	1.47226e+07	1.48536e+07	1.58556e+07	1.72652e+07	1.29557e+07	1.57795e+07	1.39324e+07	1.27153e+07	1.40595e+07	1.47458e+07
TG(15:0_16:0_18:1)	TG	1.48625e+07	1.29799e+07	1.4389e+07	1.4578e+07	1.39016e+07	1.30671e+07	1.19766e+07	1.24394e+07	1.33818e+07	1.18209e+07	1.22836e+07	1.20856e+07	1.42794e+07	1.51476e+07	1.57434e+07	1.48475e+07	1.62633e+07	1.56747e+07	1.099e+07	1.65692e+07	1.25203e+07	1.24902e+07	1.35746e+07	1.30519e+07
TG(16:0_18:1_22:5)	TG	1.02926e+08	8.90805e+07	7.37245e+07	7.26785e+07	8.04879e+07	9.02294e+07	9.38e+07	8.48856e+07	9.01146e+07	8.41649e+07	8.18224e+07	8.29271e+07	4.56473e+07	6.10785e+07	4.44551e+07	7.30659e+07	6.79904e+07	7.97607e+07	7.24057e+07	6.73515e+07	7.32637e+07	6.58347e+07	7.68719e+07	7.12438e+07
TG(16:0_17:0_18:1)	TG	4.77026e+07	4.22618e+07	4.51379e+07	4.39742e+07	4.22979e+07	4.10832e+07	3.87778e+07	3.65472e+07	3.91526e+07	3.70833e+07	3.47745e+07	3.70172e+07	4.3562e+07	4.79479e+07	4.59323e+07	4.51885e+07	4.88974e+07	4.90243e+07	3.74145e+07	3.80676e+07	3.92598e+07	3.56771e+07	3.89124e+07	3.51287e+07
TG(16:0_17:1_18:1)	TG	2.24947e+07	2.11353e+07	2.02666e+07	2.17075e+07	2.07362e+07	2.12591e+07	1.94743e+07	1.95385e+07	2.04406e+07	1.91581e+07	1.81827e+07	1.93465e+07	2.15981e+07	2.3809e+07	2.31786e+07	2.25247e+07	2.44578e+07	2.47587e+07	1.88359e+07	2.04404e+07	1.87663e+07	1.91069e+07	2.06102e+07	1.78695e+07
TG(16:0_16:0_20:5)	TG	1.06446e+07	8.55986e+06	8.0184e+06	8.70978e+06	8.3405e+06	8.59691e+06	8.75284e+06	7.03376e+06	8.43719e+06	7.38701e+06	7.20689e+06	8.27912e+06	4.95401e+06	7.33122e+06	5.31513e+06	8.17173e+06	8.61511e+06	8.43066e+06	6.67273e+06	6.38946e+06	7.1374e+06	6.72002e+06	7.26149e+06	6.71058e+06
TG(16:0_16:1_18:1)	TG	8.5218e+07	7.74169e+07	8.00987e+07	8.12524e+07	7.84598e+07	7.75288e+07	7.433e+07	7.00935e+07	7.41748e+07	6.93345e+07	6.94432e+07	7.07736e+07	7.80972e+07	8.53793e+07	8.05395e+07	7.90406e+07	8.80392e+07	8.56158e+07	6.76406e+07	7.25746e+07	7.12861e+07	6.73123e+07	7.30922e+07	6.85471e+07
TG(16:0_18:0_18:1)	TG	2.8765e+08	2.64421e+08	2.84557e+08	2.78304e+08	2.6954e+08	259691909	2.52202e+08	2.31314e+08	2.47567e+08	2.32117e+08	2.31716e+08	2.38705e+08	2.57628e+08	2.95157e+08	285077794	2.69708e+08	2.89335e+08	284973682	229469348	2.30551e+08	2.31403e+08	2.20311e+08	2.43053e+08	2.2808e+08
TG(16:0_18:1_18:3)	TG	9.70322e+07	8.59424e+07	8.43159e+07	8.43485e+07	8.57237e+07	8.80962e+07	8.38341e+07	8.05632e+07	8.71441e+07	8.41548e+07	8.14276e+07	81352728	6.69326e+07	8.01555e+07	6.72423e+07	8.58039e+07	8.79723e+07	9.21601e+07	7.70837e+07	7.42096e+07	7.88581e+07	7.55844e+07	7.98553e+07	7.56186e+07
TG(16:0_18:1_20:5)	TG	5.93213e+07	5.218e+07	4.33778e+07	4.4494e+07	4.76213e+07	5.3224e+07	5.62429e+07	5.09036e+07	5.64747e+07	5.00602e+07	4.94821e+07	4.98686e+07	2.74507e+07	3.80675e+07	2.61547e+07	4.22849e+07	4.36594e+07	5.04924e+07	4.54971e+07	3.53051e+07	4.69738e+07	4.46135e+07	4.80338e+07	4.23059e+07
TG(16:0_18:1_20:4)	TG	1.53705e+08	1.38221e+08	1.22405e+08	127647667	1.38112e+08	1.44004e+08	1.43409e+08	1.35192e+08	1.46179e+08	1.3722e+08	1.33473e+08	1.34484e+08	9.16629e+07	1.14828e+08	9.39459e+07	126652418	1.29351e+08	1.37695e+08	1.25053e+08	114014992	1.25553e+08	1.20018e+08	1.29667e+08	1.20941e+08
TG(16:0_16:0_18:1)	TG	3.64979e+08	3.31356e+08	3.57491e+08	3.45011e+08	3.35874e+08	3.21556e+08	3.02432e+08	2.83007e+08	2.99579e+08	2.88891e+08	2.86292e+08	3.01557e+08	3.3794e+08	3.6097e+08	3.57598e+08	3.5227e+08	3.83354e+08	3.63629e+08	2.85831e+08	292781019	2.9181e+08	2.74738e+08	3.08602e+08	2.75151e+08
TG(16:0_18:1_18:1)	TG	5.63363e+08	5.07865e+08	5.43457e+08	5.32285e+08	5.26594e+08	5.04755e+08	4.66559e+08	4.47243e+08	4.7673e+08	4.55973e+08	4.6794e+08	4.70725e+08	504874549	5.48903e+08	5.43017e+08	5.50339e+08	5.7468e+08	5.62989e+08	4.5386e+08	4.61356e+08	4.66195e+08	4.40311e+08	4.69625e+08	4.4807e+08
TG(16:0_18:1_18:2)	TG	2.57241e+08	2.24512e+08	2.29475e+08	2.28707e+08	2.31498e+08	230420371	220456205	2.04645e+08	2.22634e+08	2.1316e+08	2.0857e+08	2.1238e+08	205328747	2.3288e+08	2.09334e+08	2.36373e+08	247965733	2.47055e+08	2.07922e+08	2.04194e+08	2.11549e+08	2.02626e+08	2.12572e+08	2.06741e+08
TG(16:0_16:0_18:0)	TG	2.91652e+07	2.65233e+07	2.86743e+07	2.79921e+07	2.8322e+07	2.55939e+07	2.70575e+07	2.50267e+07	2.61172e+07	2.54067e+07	2.46235e+07	2.38654e+07	2.52726e+07	2.98685e+07	2.8906e+07	2.66011e+07	3.00031e+07	2.91772e+07	2.36187e+07	2.34577e+07	2.46569e+07	2.38619e+07	2.73133e+07	2.43354e+07
TG(16:0_18:0_18:0)	TG	1.87002e+07	1.815e+07	1.82305e+07	1.72349e+07	1.82499e+07	1.79796e+07	1.92433e+07	1.83233e+07	1.71034e+07	1.84653e+07	1.76526e+07	1.66627e+07	1.50458e+07	1.97659e+07	1.93988e+07	1.69361e+07	1.86317e+07	1.88501e+07	1.59699e+07	1.75118e+07	1.66977e+07	1.67699e+07	1.84197e+07	1.8159e+07
TG(17:0_18:1_18:1)	TG	2.97339e+07	2.69126e+07	2.79928e+07	2.78624e+07	2.72424e+07	26031680	2.52551e+07	2.34108e+07	2.46013e+07	2.37924e+07	2.33159e+07	2.44966e+07	2.64784e+07	3.06698e+07	2.92941e+07	2.8522e+07	3.05051e+07	3.06357e+07	2.41615e+07	2.34502e+07	2.43553e+07	2.32725e+07	2.49269e+07	2.31938e+07
TG(17:0_18:0_18:1)	TG	1.51028e+07	1.26829e+07	1.42912e+07	1.38652e+07	1.30189e+07	1.22066e+07	1.32741e+07	1.14736e+07	1.20798e+07	9.63868e+06	1.1205e+07	1.19946e+07	1.334e+07	1.51322e+07	1.46038e+07	1.31009e+07	1.51518e+07	1.55282e+07	1.13905e+07	1.12524e+07	1.15323e+07	1.06523e+07	1.2347e+07	1.09935e+07
TG(18:0_18:0_18:1)	TG	7.06305e+07	6.46866e+07	6.71751e+07	6.52364e+07	6.42005e+07	6.27558e+07	6.77179e+07	5.79094e+07	6.02163e+07	5.96884e+07	5.69259e+07	5.82876e+07	6.15147e+07	6.96419e+07	6.89034e+07	6.31019e+07	7.0368e+07	6.83206e+07	5.6425e+07	5.71923e+07	5.50514e+07	5.04112e+07	5.86551e+07	5.46779e+07
TG(18:0_18:1_20:4)	TG	5.29269e+07	4.2022e+07	3.81802e+07	3.45742e+07	3.91043e+07	3.85387e+07	4.72229e+07	3.75669e+07	4.55866e+07	4.21887e+07	3.38249e+07	4.04299e+07	2.0003e+07	2.8446e+07	1.77968e+07	3.35553e+07	3.77135e+07	43111752	3.43034e+07	2.62957e+07	3.00917e+07	3.19661e+07	3.77318e+07	3.29774e+07
TG(18:0_18:1_20:3)	TG	2.32146e+07	1.81947e+07	2.12603e+07	2.00347e+07	2.22744e+07	1.96585e+07	2.24887e+07	2.07838e+07	2.31299e+07	1.60285e+07	1.84065e+07	1.78221e+07	1.50671e+07	2.0585e+07	1.27128e+07	1.97054e+07	2.22054e+07	2.16518e+07	1.55437e+07	1.51651e+07	1.71598e+07	1.59355e+07	2.04536e+07	1.72273e+07
TG(18:0_18:1_18:1)	TG	2.30054e+08	2.09995e+08	2.25235e+08	2.22972e+08	2.11366e+08	2.07116e+08	2.14341e+08	1.95125e+08	2.12494e+08	1.97191e+08	1.94198e+08	1.93156e+08	2.07865e+08	2.33141e+08	2.25241e+08	2.14934e+08	2.29921e+08	2.26367e+08	1.88464e+08	1.92528e+08	1.89719e+08	1.78836e+08	1.9451e+08	1.83071e+08
TG(18:0_18:1_18:2)	TG	3.11084e+08	2.7916e+08	2.90319e+08	290498894	2.82097e+08	2.77231e+08	2.70364e+08	251777709	2.74722e+08	2.60977e+08	2.6242e+08	2.53457e+08	2.64874e+08	2.86426e+08	2.77725e+08	2.8987e+08	3.06397e+08	2.98772e+08	2.56206e+08	2.5077e+08	2.50693e+08	2.44871e+08	2.5978e+08	2.41736e+08
TG(18:0_18:0_18:0)	TG	3.41758e+06	3.19506e+06	3.49857e+06	3.09657e+06	3.83599e+06	1.95778e+06	3.77723e+06	3.16848e+06	3.44523e+06	3.90144e+06	3.21783e+06	3.24807e+06	2.87912e+06	4.05659e+06	5.09248e+06	2.98449e+06	3.50953e+06	3.54196e+06	3.50818e+06	3.84141e+06	3.48749e+06	2.91594e+06	4.19632e+06	3.69263e+06
TG(18:1_18:1_20:5)	TG	4.10078e+07	3.46797e+07	2.70642e+07	2.97845e+07	3.30603e+07	3.43119e+07	3.86298e+07	3.37105e+07	3.82211e+07	3.33882e+07	3.3373e+07	3.51274e+07	1.32938e+07	2.11805e+07	1.12414e+07	2.61746e+07	2.40112e+07	3.0323e+07	2.87488e+07	2.22421e+07	2.82671e+07	2.86124e+07	3.13078e+07	2.85161e+07
TG(18:1_18:1_22:5)	TG	1.7673e+07	1.56337e+07	1.12134e+07	1.25309e+07	1.3577e+07	1.46478e+07	1.55779e+07	1.53055e+07	1.64307e+07	1.51554e+07	14939661	1.44482e+07	6.84338e+06	9.23418e+06	6.47199e+06	1.10477e+07	1.03701e+07	1.33544e+07	1.26709e+07	1.08637e+07	1.21049e+07	1.17162e+07	1.38591e+07	1.20294e+07
TG(18:1_18:1_18:2)	TG	2.21668e+08	1.96752e+08	1.91484e+08	1.95483e+08	2.03329e+08	2.02737e+08	1.97648e+08	183729204	2.04263e+08	1.91165e+08	1.84528e+08	1.90594e+08	1.58684e+08	1.83874e+08	1.62858e+08	1.94661e+08	2.03272e+08	2.082e+08	1.79544e+08	1.74885e+08	1.84809e+08	180942388	1.86281e+08	176548447
PE(32:1)	PE	4.61833e+07	3.78693e+07	4.13201e+07	4.52396e+07	4.25965e+07	4.27027e+07	3.94909e+07	3.6413e+07	4.26119e+07	4.01366e+07	4.08044e+07	4.70254e+07	4.01558e+07	4.52604e+07	4.1715e+07	4.70701e+07	4.87977e+07	4.6874e+07	4.7283e+07	4.70075e+07	4.56004e+07	44439886	4.3953e+07	4.57215e+07
PE(32:2)	PE	5.31421e+06	4.86173e+06	4.49303e+06	5.55998e+06	4.44396e+06	5.41145e+06	3.67196e+06	3.65051e+06	3.53726e+06	4.03498e+06	4.88375e+06	5.3722e+06	4.42775e+06	4.90888e+06	3.67323e+06	6.71106e+06	5.59265e+06	5.52522e+06	4.34509e+06	5.01646e+06	4.67689e+06	5.2518e+06	4.40195e+06	5.54197e+06
PE(34:0)	PE	2.3907e+07	2.19477e+07	2.26974e+07	2.50448e+07	2.29738e+07	2.3783e+07	2.08985e+07	2.08679e+07	2.07044e+07	2.12936e+07	2.04134e+07	2.14668e+07	2.13584e+07	2.4564e+07	2.31265e+07	2.44577e+07	2.44209e+07	2.28935e+07	1.99624e+07	2.12164e+07	2.04732e+07	2.04807e+07	1.92397e+07	2.13861e+07
PE(38:2)	PE	1.4814e+06	1.12316e+06	1.2763e+06	1.60649e+06	1.39554e+06	1.46251e+06	944745	657051	1.03844e+06	742133	739139	1.22454e+06	1.16704e+06	1.09591e+06	1.17091e+06	1.23734e+06	1.38435e+06	1.16327e+06	972373	1.1622e+06	1.24898e+06	889287	757478	1.21742e+06
PE(38:3)	PE	7.55278e+07	6.20247e+07	5.93686e+07	7.18285e+07	6.6186e+07	6.77894e+07	4.61391e+07	4.50697e+07	4.38956e+07	4.32842e+07	4.37683e+07	6.23017e+07	4.62545e+07	6.02353e+07	5.57276e+07	6.86507e+07	6.80651e+07	7.03525e+07	5.18132e+07	5.27848e+07	5.30191e+07	5.22804e+07	5.38464e+07	5.6902e+07
PE(38:5)	PE	1.40701e+08	1.23325e+08	9.90184e+07	1.28078e+08	1.13145e+08	1.36913e+08	1.23063e+08	1.14011e+08	1.29922e+08	1.24972e+08	1.26581e+08	1.46207e+08	6.62354e+07	8.61299e+07	6.72427e+07	1.12339e+08	1.09752e+08	1.14053e+08	1.24955e+08	1.09723e+08	1.17031e+08	1.09246e+08	1.11367e+08	1.27353e+08
PE(38:6)	PE	1.42116e+07	3.39018e+06	9.4766e+06	1.47829e+07	1.13136e+07	1.20011e+07	1.4144e+07	1.25485e+07	9.07823e+06	6.90461e+06	1.17052e+07	1.65822e+07	6.36582e+06	7.22495e+06	5.589e+06	9.23763e+06	7.47345e+06	1.10418e+07	1.13635e+07	9.48024e+06	1.0156e+07	1.24404e+07	1.11977e+07	1.26255e+07
PE(40:5)	PE	9.64094e+07	7.78723e+07	7.16716e+07	8.2959e+07	7.95503e+07	8.38696e+07	6.49487e+07	6.50223e+07	6.63813e+07	6.58681e+07	6.49095e+07	8.25663e+07	4.74506e+07	6.10438e+07	5.05977e+07	7.70874e+07	7.36901e+07	7.57065e+07	6.90897e+07	6.68446e+07	6.76497e+07	6.95377e+07	7.00379e+07	7.58669e+07
PG(34:1)	PG	8.96646e+07	8.40297e+07	7.08354e+07	9.10217e+07	8.77074e+07	8.37917e+07	8.82593e+07	8.17854e+07	8.88525e+07	8.5208e+07	8.75881e+07	9.18723e+07	8.72949e+07	8.78533e+07	9.04777e+07	8.80263e+07	9.00029e+07	8.79991e+07	8.8171e+07	9.31541e+07	9.13625e+07	8.48679e+07	8.53304e+07	8.71961e+07
PG(34:2)	PG	1.59297e+07	1.57021e+07	1.33109e+07	1.61502e+07	1.53e+07	1.36948e+07	1.50783e+07	1.43561e+07	1.59614e+07	1.58034e+07	1.50619e+07	1.79744e+07	1.41907e+07	1.49604e+07	1.46544e+07	1.5342e+07	1.50534e+07	1.57665e+07	1.64704e+07	1.69021e+07	1.64328e+07	1.57373e+07	1.54163e+07	1.5639e+07
PG(36:1)	PG	3.43397e+07	4.37323e+07	2.9988e+07	4.70626e+07	3.52272e+07	3.18432e+07	3.90049e+07	35146668	3.78212e+07	3.41585e+07	4.106e+07	3.80301e+07	3.77735e+07	3.66603e+07	4.09978e+07	4.16027e+07	3.65552e+07	3.59109e+07	3.5471e+07	3.8943e+07	4.12378e+07	4.26103e+07	3.45949e+07	3.93165e+07
PG(36:4)	PG	1.0715e+07	1.11419e+07	6.9355e+06	9.04791e+06	9.85008e+06	9.6228e+06	1.0735e+07	9.90388e+06	1.03939e+07	9.49644e+06	7.54332e+06	1.17803e+07	4.98449e+06	6.44791e+06	4.92687e+06	9.33296e+06	7.48943e+06	9.21639e+06	1.02495e+07	1.00962e+07	1.09979e+07	1.15821e+07	1.1567e+07	9.87858e+06
PI(34:1)	PI	1.46302e+07	1.50729e+07	7.92508e+06	1.4816e+07	1.41642e+07	1.36818e+07	1.30119e+07	1.3103e+07	1.15922e+07	1.09222e+07	1.09806e+07	1.28419e+07	1.2244e+07	1.44635e+07	1.36414e+07	1.54692e+07	1.67654e+07	1.55129e+07	1.5219e+07	1.35239e+07	1.35468e+07	1.18966e+07	9.09303e+06	1.35648e+07
PI(36:1)	PI	1.57718e+08	1.45702e+08	6.37689e+07	1.44329e+08	1.38075e+08	1.23355e+08	1.25047e+08	105751949	1.07402e+08	1.02279e+08	1.0669e+08	1.29741e+08	1.39896e+08	1.4665e+08	1.31922e+08	1.396e+08	1.62983e+08	1.43824e+08	1.32601e+08	117351670	110697007	9.82817e+07	8.47356e+07	1.16605e+08
PI(36:2)	PI	2.70524e+07	2.00326e+07	9.95377e+06	2.25852e+07	2.20542e+07	1.76852e+07	2.44458e+07	1.89842e+07	1.7877e+07	1.91026e+07	1.87606e+07	1.65623e+07	2.3061e+07	2.08495e+07	2.12313e+07	2.44668e+07	2.58145e+07	2.51461e+07	2.45462e+07	1.80773e+07	1.96962e+07	1.88209e+07	1.30943e+07	1.84091e+07
PS(36:3)	PS	2.60204e+07	2.0605e+07	1.11259e+07	2.14106e+07	1.58005e+07	2.16353e+07	3.22543e+07	2.20354e+07	2.94186e+07	2.0838e+07	19887665	2.47438e+07	1.42121e+07	1.68655e+07	1.23349e+07	1.98753e+07	2.38475e+07	2.30707e+07	3.61303e+07	3.15661e+07	2.58898e+07	2.26235e+07	2.5478e+07	3.40829e+07
PS(40:6)	PS	2.38245e+06	1.55751e+06	769788	1.36197e+06	1.29061e+06	2.0807e+06	2.1916e+06	1.40941e+06	2.17072e+06	1.48241e+06	1.22113e+06	2.17138e+06	622178	1.15189e+06	627444	1.42098e+06	1.81567e+06	1.33812e+06	2.80157e+06	2.1781e+06	1.69483e+06	1.84481e+06	1.80581e+06	2.71468e+06
Cer-NS(d18:1/24:1)	Cer-NS	3.39646e+06	2.20714e+06	2.91692e+06	2.50665e+06	1.82452e+06	2.11066e+06	2.63736e+06	2.40788e+06	2.13261e+06	1.70253e+06	1.95245e+06	2.68407e+06	2.31954e+06	3.3697e+06	2.78365e+06	2.6507e+06	2.90813e+06	2.92532e+06	2.56476e+06	1.64214e+06	2.20833e+06	1.8394e+06	1.66205e+06	2.32994e+06
CL(18:1_18:1_18:1_20:4)	CL	3.12712e+07	2.46853e+07	2.37037e+07	2.60164e+07	2.39701e+07	2.80742e+07	2.58113e+07	2.64338e+07	2.84355e+07	2.51997e+07	2.49137e+07	3.09834e+07	1.70682e+07	2.18455e+07	1.85179e+07	2.42016e+07	2.43872e+07	2.47271e+07	2.74288e+07	2.4732e+07	2.49799e+07	2.46481e+07	2.47965e+07	2.4563e+07
acylPG(16:0_18:1_18:2)	acylPG	1.24084e+07	1.05317e+07	1.08915e+07	1.13448e+07	1.04279e+07	1.09153e+07	7.76311e+06	7.14137e+06	7.66607e+06	7.37059e+06	7.54122e+06	7.73231e+06	1.09262e+07	1.18332e+07	1.11188e+07	1.09918e+07	1.20033e+07	1.15275e+07	9.16331e+06	7.71193e+06	7.63171e+06	6.99609e+06	7.50011e+06	7.20874e+06
acylPG(16:0_18:1_18:1)	acylPG	3.7137e+07	3.15874e+07	3.41412e+07	3.55752e+07	3.17828e+07	3.15323e+07	2.25904e+07	2.14743e+07	2.22834e+07	2.17497e+07	2.19506e+07	2.41792e+07	3.55424e+07	3.73952e+07	3.5708e+07	3.37062e+07	3.673e+07	3.52056e+07	2.57902e+07	2.34399e+07	2.24207e+07	2.07869e+07	2.25362e+07	2.19857e+07
acylPG(16:0_18:0_18:1)	acylPG	2.77066e+07	2.39303e+07	2.5497e+07	2.64739e+07	2.30824e+07	2.43554e+07	1.80668e+07	1.71937e+07	1.75255e+07	1.73262e+07	1.70428e+07	1.96844e+07	2.68992e+07	2.76659e+07	2.59099e+07	2.52347e+07	2.64095e+07	2.55896e+07	1.94798e+07	1.75506e+07	1.79726e+07	1.63782e+07	1.74937e+07	1.64215e+07
acylPG(16:0_16:0_18:1)	acylPG	3.68753e+07	3.21718e+07	3.28821e+07	3.51031e+07	3.14196e+07	3.22609e+07	2.40473e+07	2.13855e+07	2.37945e+07	2.26511e+07	2.28149e+07	2.42927e+07	3.51481e+07	3.65455e+07	3.614e+07	3.51426e+07	3.67663e+07	3.59764e+07	2.75697e+07	2.51835e+07	2.37243e+07	2.06586e+07	2.29044e+07	2.19323e+07
acylPG(18:0_18:1_18:1)	acylPG	1.05712e+07	8.94416e+06	9.54269e+06	9.79475e+06	8.57339e+06	8.97029e+06	6.89148e+06	6.54666e+06	6.93882e+06	6.63045e+06	6.68833e+06	7.41944e+06	9.87131e+06	1.03285e+07	1.00491e+07	9.33113e+06	1.00693e+07	9.21453e+06	7.51099e+06	6.56368e+06	7.13079e+06	5.99158e+06	6.98783e+06	6.435e+06
PC(14:0_18:1)	PC	7.62814e+07	6.47381e+07	7.12614e+07	6.94298e+07	6.24737e+07	6.63868e+07	6.80535e+07	6.1705e+07	6.77814e+07	5.83373e+07	5.87935e+07	7.05269e+07	7.14346e+07	7.74322e+07	7.3584e+07	7.04122e+07	7.88881e+07	7.36239e+07	6.5111e+07	6.5419e+07	6.76877e+07	5.98302e+07	6.70017e+07	6.08101e+07
PC(14:0_16:0)	PC	1.60128e+07	1.39467e+07	1.47329e+07	1.45555e+07	1.30568e+07	1.42109e+07	1.4552e+07	1.32718e+07	1.47773e+07	1.29951e+07	1.27226e+07	1.46616e+07	1.52739e+07	1.62395e+07	1.55263e+07	1.45101e+07	1.65447e+07	1.63104e+07	1.38167e+07	1.45256e+07	1.42704e+07	1.31361e+07	1.44488e+07	1.31694e+07
PC(16:0_18:1)	PC	9.94686e+08	9.41627e+08	1010293656	957248200	9.03254e+08	9.46327e+08	9.6461e+08	9.41856e+08	9.97333e+08	9.22676e+08	9.16046e+08	9.50253e+08	9.87595e+08	1016300218	1001928857	9.36945e+08	9.93003e+08	9.84736e+08	9.49296e+08	9.48222e+08	9.43853e+08	8.9349e+08	9.66551e+08	8.94332e+08
PC(16:0_17:0)	PC	1.49621e+07	1.25614e+07	1.43845e+07	1.39913e+07	1.20048e+07	1.31878e+07	1.37038e+07	1.27132e+07	1.42395e+07	1.16064e+07	1.23462e+07	1.43462e+07	1.43701e+07	1.47552e+07	1.48619e+07	1.38905e+07	1.50262e+07	1.4654e+07	1.28687e+07	1.3711e+07	1.37735e+07	1.14783e+07	1.26512e+07	1.26151e+07
PC(16:0_20:5)	PC	1.71347e+07	1.47231e+07	1.21164e+07	1.27645e+07	1.224e+07	1.56566e+07	1.65194e+07	1.44504e+07	1.63916e+07	1.39475e+07	1.42295e+07	1.61531e+07	7.58119e+06	9.53885e+06	6.94775e+06	1.22267e+07	1.0888e+07	1.28765e+07	1.34534e+07	1.16768e+07	1.30894e+07	1.22387e+07	1.37922e+07	12960022
PC(16:0_22:6)	PC	7.40408e+06	6.02682e+06	3.85889e+06	4.72696e+06	4.09872e+06	4.31954e+06	6.36136e+06	6.65511e+06	7.28981e+06	5.01017e+06	5.49537e+06	6.04341e+06	2.2983e+06	2.63577e+06	1.72902e+06	4.02617e+06	3.74233e+06	3.91621e+06	4.71975e+06	3.84072e+06	4.40825e+06	3.56338e+06	3819730	4.26322e+06
PC(17:0_18:1)	PC	6.29977e+07	5.25112e+07	5.91746e+07	5.83164e+07	5.22751e+07	5.37512e+07	5.68553e+07	5.15403e+07	5.64209e+07	5.03189e+07	4.9514e+07	5.73074e+07	5.82936e+07	6.17702e+07	5.73234e+07	5.60509e+07	6.21088e+07	6.07325e+07	5.43083e+07	5.32408e+07	5.45738e+07	4.9044e+07	5.32797e+07	4.99513e+07
PC(17:0_18:2)	PC	1.31223e+07	1.01726e+07	1.22537e+07	1.30089e+07	1.03138e+07	1.17371e+07	1.185e+07	1.03055e+07	1.21229e+07	9.59555e+06	1.00641e+07	1.26095e+07	1.21237e+07	1.20586e+07	1.16451e+07	1.17424e+07	1.15659e+07	1.14798e+07	1.08486e+07	9.95268e+06	1.15737e+07	9.92835e+06	1.06706e+07	1.05152e+07
PC(18:0_18:0)	PC	7.45683e+06	5.78315e+06	6.6622e+06	6.20503e+06	5.67806e+06	5.84896e+06	6.86113e+06	5.66531e+06	6.78401e+06	5.60993e+06	5.38677e+06	6.72983e+06	6.58791e+06	6.88726e+06	6.28929e+06	6.12294e+06	6.70904e+06	6.58272e+06	5.72027e+06	5.67896e+06	5.77569e+06	5.04197e+06	5.86754e+06	5.39599e+06
PC(18:0_18:1)	PC	3.30435e+08	2.97405e+08	3.15875e+08	3.14789e+08	2.8752e+08	299967973	3.24397e+08	302053150	3.21605e+08	2.9866e+08	2.93831e+08	3.18302e+08	3.13434e+08	3.27873e+08	3.17277e+08	3.04381e+08	326314144	3.1841e+08	3.04118e+08	2.98995e+08	308466406	2.73363e+08	3.06908e+08	2.82626e+08
PC(18:0_20:5)	PC	1.28837e+07	1.01471e+07	9.79327e+06	9.49295e+06	8.12114e+06	11600110	1.28304e+07	1.08693e+07	1.33697e+07	9.84938e+06	1.06834e+07	1.21812e+07	5.49204e+06	6.03662e+06	3.16574e+06	9.01761e+06	6.9333e+06	8.42313e+06	8.35019e+06	9.52492e+06	9.6732e+06	7.15335e+06	1.02319e+07	8.29474e+06
PC(18:0_22:6)	PC	3.07714e+06	2.31476e+06	2.24718e+06	2.62921e+06	2.395e+06	2.49677e+06	2.74175e+06	2.38886e+06	2.96116e+06	2.30168e+06	2.51415e+06	2.92099e+06	1.67274e+06	1.53819e+06	1.50515e+06	2.23625e+06	2.26056e+06	2.2957e+06	2.46831e+06	2.05165e+06	2.47186e+06	2.17227e+06	2.27314e+06	2.14543e+06
PC(18:0_20:3)	PC	1.40646e+07	1.09159e+07	1.19504e+07	1.2301e+07	1.06765e+07	1.18505e+07	1.31088e+07	1.15544e+07	1.26539e+07	1.05459e+07	1.09107e+07	1.30329e+07	1.04771e+07	1.12352e+07	9.96128e+06	1.06307e+07	1.20512e+07	1.20966e+07	1.02811e+07	9.74512e+06	1.05842e+07	9.53317e+06	1.0997e+07	1.02362e+07
PC(18:1_20:4)	PC	4.23104e+07	3.53378e+07	3.08904e+07	3.1076e+07	3.01276e+07	3.67074e+07	3.93122e+07	3.44854e+07	4.07822e+07	3.55111e+07	3.47908e+07	3.99916e+07	2.11462e+07	24931863	1.92073e+07	2.96836e+07	2.83289e+07	3.28106e+07	3.48189e+07	2.98831e+07	3.39577e+07	2.97625e+07	3.34027e+07	3.09507e+07
PC(18:1_20:3)	PC	4.305e+06	3.07478e+06	3.37307e+06	3.42477e+06	3.85772e+06	3.51307e+06	4.23444e+06	3.43888e+06	4.17272e+06	3.73207e+06	3.4737e+06	4.5746e+06	2.7457e+06	3.15286e+06	2.39761e+06	3.24739e+06	2.80671e+06	3.42191e+06	3.66158e+06	3.37671e+06	3.7339e+06	2.97393e+06	3.41298e+06	3.5783e+06
PC(18:1_18:2)	PC	1.09232e+08	9.30587e+07	9.77154e+07	9.62494e+07	8.80941e+07	9.6466e+07	1.01664e+08	9.14671e+07	1.04543e+08	9.09134e+07	8.98935e+07	1.03713e+08	8.48687e+07	9.29765e+07	8.57736e+07	9.20521e+07	9.50547e+07	1.0039e+08	9.26972e+07	9.07716e+07	9.35687e+07	8.46995e+07	9.08811e+07	8.48869e+07
PE(14:0_18:1)	PE	1.85574e+07	1.53839e+07	1.63923e+07	1.75195e+07	1.49384e+07	1.56131e+07	1.5451e+07	1.50731e+07	1.6807e+07	1.45433e+07	1.4092e+07	1.87432e+07	16425276	1.78095e+07	1.86416e+07	1.71228e+07	1.92895e+07	1.82373e+07	1.76045e+07	1.76931e+07	1.76615e+07	1.60837e+07	1.62505e+07	1.64383e+07
PE(15:0_18:1)	PE	1.03008e+07	8.13168e+06	9.61003e+06	1.015e+07	9.0748e+06	9.85877e+06	9.42826e+06	7.99673e+06	9.64674e+06	8.84246e+06	8.9541e+06	1.02383e+07	9.16932e+06	1.02404e+07	9.69928e+06	9.80904e+06	1.00474e+07	1.04439e+07	9.40426e+06	1.00283e+07	9.92816e+06	9.284e+06	9.26136e+06	9.3658e+06
PE(16:0_16:0)	PE	2.63803e+07	2.19556e+07	2.40363e+07	2.55968e+07	2.2047e+07	2.36074e+07	2.46752e+07	2.2711e+07	2.57184e+07	2.22553e+07	2.34664e+07	2.56991e+07	2.51062e+07	2.65433e+07	2.5565e+07	2.40097e+07	2.68948e+07	2.47946e+07	2.36746e+07	2.3513e+07	2.38966e+07	2.17972e+07	2.31886e+07	2.30385e+07
PE(16:0_22:6)	PE	9.10071e+06	6.31962e+06	4.8154e+06	4.84852e+06	5.59014e+06	6.49976e+06	5.9819e+06	5.91892e+06	6.76096e+06	5.64364e+06	5.0584e+06	7.56808e+06	2.15459e+06	3.07297e+06	2.16841e+06	5.48733e+06	4.77469e+06	5.99842e+06	4.78233e+06	4.02931e+06	5.44494e+06	4.2566e+06	4.8904e+06	5.75655e+06
PE(16:0_20:3)	PE	1.0462e+08	7.88287e+07	8.58732e+07	8.86517e+07	8.15545e+07	8.96823e+07	8.50991e+07	8.08325e+07	8.72646e+07	7.94133e+07	7.73442e+07	9.25299e+07	6.93795e+07	8.47348e+07	7.40992e+07	8.54421e+07	9.22179e+07	8.87555e+07	8.40205e+07	7.7438e+07	8.13093e+07	7.6197e+07	8.30256e+07	8.14592e+07
PE(16:0_18:0)	PE	9.88074e+06	8.19451e+06	9.18868e+06	9.66659e+06	8.3967e+06	8.61967e+06	8.12419e+06	7.62927e+06	8.22889e+06	7.34964e+06	7.46166e+06	8.58469e+06	9.21693e+06	9.51397e+06	9.03798e+06	9.33747e+06	9.71149e+06	9.40127e+06	7.67073e+06	7.85904e+06	7.79067e+06	7.15913e+06	7.54928e+06	8.01196e+06
PE(17:0_18:2)	PE	8.07787e+06	5.89569e+06	6.17922e+06	6.52158e+06	5.53094e+06	5.67501e+06	5.71318e+06	4.57561e+06	6.29627e+06	5.38286e+06	5.23665e+06	7.05664e+06	5.79723e+06	6.37245e+06	5.97776e+06	6.32684e+06	6.6025e+06	7.60317e+06	6.8563e+06	6.71293e+06	5.56658e+06	5.65239e+06	5.6666e+06	6.54743e+06
PE(18:0_20:5)	PE	4.39754e+07	3.19518e+07	3.33662e+07	3.37555e+07	3.16689e+07	3.67906e+07	3.07834e+07	3.01407e+07	3.10615e+07	2.93643e+07	2.84198e+07	3.55546e+07	2.01206e+07	2.89965e+07	2.15026e+07	3.06134e+07	3.28973e+07	3.15989e+07	3.10811e+07	2.74129e+07	2.94806e+07	2.80762e+07	3.21719e+07	3.09187e+07
PE(18:0_18:2)	PE	1.82591e+08	1.44324e+08	1.62682e+08	171901523	1.5139e+08	1.62199e+08	1.42655e+08	1.36737e+08	1.45171e+08	1.34374e+08	1.34424e+08	1.61241e+08	1.39985e+08	1.64461e+08	151653144	1.61142e+08	1.73288e+08	1.68485e+08	1.43123e+08	1.37719e+08	1.43443e+08	1.35062e+08	1.39446e+08	1.42514e+08
PE(18:0_20:3)	PE	1.79843e+07	1.51527e+07	1.52584e+07	1.69625e+07	1.50255e+07	1.68377e+07	6.23878e+06	9.89586e+06	1.09634e+07	1.05856e+07	1.0956e+07	1.43893e+07	1.24097e+07	1.62228e+07	1.22975e+07	1.61527e+07	1.67037e+07	1.63777e+07	1.15049e+07	1.23734e+07	1.30881e+07	1.30765e+07	9.73365e+06	1.3597e+07
PE(18:0_22:4)	PE	4.08729e+06	3.0479e+06	3.13737e+06	3.69658e+06	3.47197e+06	3.5688e+06	3.09421e+06	1.82051e+06	2.48117e+06	2.62682e+06	2.63151e+06	3.39267e+06	1.94767e+06	2.6827e+06	2.44769e+06	3.25852e+06	3.32399e+06	3.38357e+06	3.1005e+06	2.9159e+06	3.01161e+06	2.8478e+06	2.85287e+06	3.1732e+06
PE(18:0_22:5)	PE	3.74589e+07	2.89045e+07	2.9641e+07	3.10531e+07	2.91049e+07	3.34612e+07	2.60847e+07	2.53324e+07	2.61526e+07	2.42101e+07	2.4094e+07	3.29372e+07	1.91964e+07	2.59648e+07	2.08024e+07	2.82417e+07	2.9649e+07	3.04482e+07	2.76084e+07	2.43971e+07	2.66297e+07	2.56598e+07	2.77199e+07	2.92956e+07
PE(18:1_20:4)	PE	4.79167e+07	3.89033e+07	3.75909e+07	4.14278e+07	3.76254e+07	4.42866e+07	4.34156e+07	4.20107e+07	4.53625e+07	4.19833e+07	4.16151e+07	4.96304e+07	2.49332e+07	3.21087e+07	2.5906e+07	3.7103e+07	3.57559e+07	4.04012e+07	4.27095e+07	3.6791e+07	4.21758e+07	3.96319e+07	4.15213e+07	4.1564e+07
PE(18:1_20:5)	PE	6.50784e+06	4.8442e+06	3.94821e+06	3.97731e+06	3.90972e+06	5.38612e+06	5.33697e+06	5.38526e+06	5.16168e+06	4.64777e+06	5.07211e+06	6.44123e+06	1.30351e+06	2.55921e+06	1.34538e+06	3.97873e+06	3.34243e+06	4.31658e+06	5.29756e+06	3.85892e+06	4.9622e+06	4.95522e+06	4.74099e+06	5.33244e+06
PG(16:0_18:1)	PG	7.07044e+07	5.85434e+07	5.22846e+07	6.30247e+07	5.69134e+07	5.92824e+07	6.40875e+07	5.92554e+07	6.52018e+07	5.45187e+07	5.69948e+07	6.53437e+07	6.32054e+07	6.69761e+07	6.2315e+07	5.80683e+07	6.70354e+07	6.52072e+07	6.05749e+07	6.02583e+07	6.17306e+07	5.54773e+07	6.02951e+07	5.61637e+07
PG(18:0_18:1)	PG	3.70276e+07	3.32628e+07	2.8697e+07	3.75902e+07	3.25139e+07	3.34105e+07	3.491e+07	3.19376e+07	3.71368e+07	30808535	3.37219e+07	3.51552e+07	3.69425e+07	3.49022e+07	3.41542e+07	3.28194e+07	3.46004e+07	3.31207e+07	3.3733e+07	3.43582e+07	3.41231e+07	3.23932e+07	3.15309e+07	3.34545e+07
PI(16:0_18:1)	PI	2.03637e+07	1.71463e+07	9.98666e+06	1.76158e+07	1.52964e+07	1.50789e+07	1.74276e+07	1.62941e+07	1.59876e+07	1.2815e+07	1.2956e+07	1.5079e+07	1.6978e+07	1.94599e+07	1.72176e+07	1.80959e+07	2.14268e+07	2.06184e+07	1.89687e+07	1.54328e+07	1.55829e+07	1.41995e+07	1.36483e+07	1.48759e+07
PI(18:0_18:2)	PI	4.18185e+07	3.35917e+07	2.06258e+07	3.56802e+07	3.20818e+07	3.14481e+07	3.57662e+07	3.35832e+07	3.27868e+07	2.55714e+07	2.77235e+07	3.18139e+07	3.42247e+07	3.84622e+07	3.33468e+07	3.53068e+07	4.3211e+07	4.04335e+07	3.73161e+07	3.12425e+07	3.16139e+07	2.74732e+07	2.76307e+07	2.87309e+07
PI(18:0_18:1)	PI	1.21331e+08	1.06389e+08	6.72761e+07	1.0971e+08	1.01946e+08	9.5866e+07	1.0615e+08	9.84981e+07	9.66241e+07	8.03406e+07	8.68687e+07	1.00532e+08	1.09318e+08	1.18632e+08	1.10415e+08	1.10551e+08	127368868	1.23539e+08	110314687	9.43106e+07	9.45488e+07	8.66593e+07	8.55117e+07	9.03003e+07
Plasmanyl-PC(O-16:1/18:1)	Plasmanyl-PC	4.16283e+06	2.43184e+06	3.778e+06	3.8968e+06	2.98937e+06	3.42309e+06	3.43366e+06	3.05766e+06	3.3003e+06	2.56012e+06	3.49582e+06	3.65346e+06	3.54029e+06	4.29326e+06	3.15086e+06	3.61829e+06	3.89646e+06	3.44333e+06	2.40391e+06	2.26663e+06	3.19592e+06	2.66348e+06	2.92804e+06	2.59189e+06
PS(34:1)	PS	6.63786e+06	4.91586e+06	3.68441e+06	5.33738e+06	4.36577e+06	5.35683e+06	7.72953e+06	6.31654e+06	7.51979e+06	5.49891e+06	5.35772e+06	6.52921e+06	4.97672e+06	5.1481e+06	4.30221e+06	5.25461e+06	6.52696e+06	5.76522e+06	9.01102e+06	8.20675e+06	7.02178e+06	5.36963e+06	6.41845e+06	7.77114e+06
PS(40:5)	PS	4.9026e+06	3.60953e+06	2.47933e+06	4.53182e+06	402700	4.3769e+06	6.82908e+06	4.71168e+06	6.33895e+06	5.05113e+06	3.84748e+06	5.27001e+06	63930.3	1.46162e+06	107636	2.41831e+06	4.51481e+06	4.01645e+06	7.56785e+06	6.83943e+06	5.99304e+06	4.3615e+06	4.90891e+06	7.0191e+06
SM(42:1)	SM	1.58993e+07	1.33714e+07	1.43119e+07	1.43297e+07	12642102	1.35324e+07	1.30488e+07	1.20587e+07	1.33629e+07	1.16456e+07	1.20382e+07	1.37657e+07	1.42822e+07	1.53928e+07	1.49158e+07	1.39163e+07	1.50373e+07	1.46994e+07	1.27429e+07	1.25602e+07	1.28628e+07	1.12562e+07	1.28004e+07	1.17345e+07
SM(42:2)	SM	2.42033e+07	1.98727e+07	2.15923e+07	2.13101e+07	1.90471e+07	1.98002e+07	2.01689e+07	1.83373e+07	2.00029e+07	1.71363e+07	1.69574e+07	2.10166e+07	2.14952e+07	2.35188e+07	2.18946e+07	2.09445e+07	2.34249e+07	2.201e+07	1.95862e+07	1.86661e+07	1.88212e+07	1.69385e+07	1.97437e+07	1.83459e+07
SM(42:3)	SM	2.74621e+06	2.41782e+06	471609	1.17105e+06	1.0465e+06	2.32242e+06	1.22247e+06	1.20235e+06	2.86771e+06	1.58712e+06	1.32483e+06	2.14474e+06	1.22352e+06	1.53958e+06	2.98602e+06	1.33882e+06	1.2467e+06	2.97364e+06	2.19801e+06	482637	3.09311e+06	1.31818e+06	2.18517e+06	1.77849e+06
